# A single cell atlas reveals distinct immune landscapes in transplant and primary tumors that determine response or resistance to immunotherapy

**DOI:** 10.1101/2020.03.11.978387

**Authors:** Amy J. Wisdom, Yvonne M. Mowery, Cierra S. Hong, Xiaodi Qin, Dadong Zhang, Jonathon E. Himes, Lan Chen, Hélène Fradin, Eric S. Muise, Eric S. Xu, David J. Carpenter, Collin L. Kent, Kimberly S. Smythe, Nerissa Williams, Lixia Luo, Yan Ma, Kouros Owzar, Todd Bradley, David G. Kirsch

**Author notes:** Corresponding Authors (YMM, DGK).

## Abstract

Despite impressive responses in some patients, immunotherapy fails to cure most cancer patients. Preclinical studies indicate that radiotherapy synergizes with immunotherapy, promoting radiation-induced antitumor immunity. Nearly all preclinical immunotherapy studies utilize transplant tumor models, but cure rates of transplant tumor models treated with immunotherapy often overestimate patient responses. Here, we show that transplant tumors are cured by PD-1 blockade and radiotherapy, but identical treatment fails in autochthonous tumors. We generated a single-cell atlas of tumor-infiltrating immune cells from transplant and primary tumors treated with radiation and immunotherapy, which reveals striking differences in their immune landscapes. Although radiotherapy remodels myeloid cell phenotypes in primary and transplant tumors, only transplant tumors are enriched for CD8+ T cells that mediate tumor clearance while mice with primary sarcomas demonstrate tumor-specific tolerance. These results identify distinct microenvironments in tumors that coevolve with the immune system, which promote tolerance that must be overcome for immune-mediated cancer cures.

---

Many cancer patients receive radiation therapy (RT) for palliation or with the intent to achieve permanent regression of the irradiated tumor^1^. Preclinical studies using transplanted tumor models demonstrate that focal RT can synergize with immune checkpoint inhibitors to generate systemic immune responses. In these abscopal responses, RT acts as an *in situ* vaccine^2–4^ to eliminate tumors outside of the radiation field in a T cell- and type I interferon-dependent manner^5–7^. Preclinical studies with transplanted tumors demonstrating high cure rates with checkpoint blockade and radiotherapy^8–11^ have led to numerous clinical trials^12, 13^, but emerging results are disappointing^9, 14–16^.

To gain insight into mechanisms of response and resistance to immune checkpoint blockade and radiotherapy, we administered RT and anti-programmed cell death-1 (PD-1) antibody to mice bearing primary or transplant tumors from a novel high-mutation mouse model of sarcoma^17^. Like other studies with transplanted tumors that do not develop in their native microenvironment under immunosurveillance, we find that transplanted tumors in syngeneic mice are cured by immune checkpoint blockade and RT. However, the identical treatment fails to achieve local control in autochthonous sarcomas from the same model system.

Using single-cell RNA sequencing and mass cytometric profiling, we generated a single cell atlas of tumor-infiltrating immune cells from transplant and primary tumors before and after radiation and anti-PD-1 immunotherapy, which reveals marked differences in their immune landscapes. Furthermore, we show that mice that previously developed a primary tumor demonstrate immune tolerance to their own tumors after auto-transplantation, but reject transplanted tumors from other mice. Because auto-transplantation fails to generate a response to anti-PD-1 immunotherapy, our observations support a model in which coevolution of tumors and the immune system generates an immune cell landscape that favors tumor tolerance. Furthermore, we identify features of immune resistance that exist specifically in treatment-resistant primary tumors that must be targeted for radiation and immunotherapy to realize their full therapeutic potential.
