## Supplementary Table 4 for "A single cell atlas reveals distinct immune landscapes in transplant and primary tumors that determine response or resistance to immunotherapy"

### Sheet: Alignment Summary
Sample ID	Mouse ID	Fastq ID	Group	Depth	Size Factor	Prop Gene	Prop Ambiguous	Prop NoFeature	Prop Multimapping	Prop Unmapped
S100	500596	4654-S100_S4_L001	Transplant.0.Iso	59,239,354	1.07	74.01	2.13	7.26	4.88	11.73
S101	500553	4654-S101_S5_L001	Transplant.0.PD1	65,101,055	1.23	78.94	2.35	4.9	4.49	9.33
S102	405173	4654-S102_S6_L001	Transplant.0.PD1	66,855,342	1.35	80.78	1.94	5.65	3.76	7.87
S103	500550	4654-S103_S7_L001	Transplant.0.PD1	54,195,056	1.04	78.69	2.06	6.28	4.54	8.43
S104	520232	4654-S104_S8_L001	Transplant.0.PD1	50,349,272	0.97	80.08	1.91	7.04	4.4	6.57
S105	405225	4654-S105_S9_L001	Transplant.20.Iso	70,682,517	1.3	75.42	2.08	6.58	3.96	11.96
S106	500610	4654-S106_S10_L001	Transplant.20.Iso	48,827,254	0.96	78.72	1.99	6.42	3.77	9.1
S107	405246	4654-S107_S11_L001	Transplant.20.Iso	49,691,369	0.86	76.55	1.82	7.71	4.21	9.7
S108	405292	4654-S108_S12_L001	Transplant.20.Iso	51,219,048	0.94	79.29	1.88	7.03	3.94	7.86
S109	405222	4654-S109_S13_L001	Transplant.20.PD1	50,733,545	0.95	78.78	2.17	6.03	3.97	9.05
S110	500615	4654-S110_S14_L001	Transplant.20.PD1	55,129,488	0.96	75.37	2.1	7.31	5.57	9.65
S111	500589	4654-S111_S15_L001	Transplant.20.PD1	54,842,150	0.96	76.42	2.36	6.15	4.81	10.26
S112	500591	4654-S112_S16_L001	Transplant.20.PD1	45,685,054	0.89	80.57	1.96	6.99	3.74	6.74
S113	405123	4654-S113_S17_L001	Primary.0.Iso	55,448,691	0.95	73.83	1.7	4.37	3.23	16.87
S114	404904	4654-S114_S18_L001	Primary.0.Iso	53,179,989	1.05	80.54	1.73	5.68	3.79	8.25
S115	405137	4654-S115_S19_L001	Primary.0.Iso	55,154,831	1.1	80.34	1.81	4.76	3.08	10.01
S116	404905	4654-S116_S20_L001	Primary.0.Iso	48,777,930	0.96	80.64	2.06	5.27	4.01	8.01
S117	405251	4654-S117_S21_L001	Primary.0.Iso	46,120,302	0.88	81.84	2.19	4.41	3.98	7.58
S118	405313	4654-S118_S22_L001	Primary.0.Iso	59,354,265	1.27	82.86	1.79	6.05	3.95	5.35
S119	405204	4654-S119_S23_L001	Primary.0.Iso	49,080,127	0.98	81.76	1.81	5.98	3.65	6.8
S120	405263	4654-S120_S24_L001	Primary.0.Iso	53,830,900	1.12	83.69	2.03	4.9	3.89	5.49
S121	405077	4654-S121_S25_L001	Primary.0.PD1	53,767,245	1.03	81.53	1.99	5.29	3.83	7.36
S122	405156	4654-S122_S26_L001	Primary.0.PD1	51,656,606	1.01	81.49	1.85	4.29	3.23	9.13
S123	405227	4654-S123_S27_L001	Primary.0.PD1	48,060,772	0.94	81.28	1.84	4.96	3.59	8.34
S124	405206	4654-S124_S28_L001	Primary.0.PD1	52,767,921	1.05	81.96	2.23	5.36	4.04	6.41
S125	405253	4654-S125_S29_L001	Primary.0.PD1	45,892,779	0.91	82.25	1.98	5.8	3.83	6.14
S126	405309	4654-S126_S30_L001	Primary.0.PD1	47,641,838	0.94	82.95	2.21	4.29	4.21	6.34
S127	520068	4654-S127_S31_L001	Primary.0.PD1	63,831,978	1.34	83.57	1.83	5.53	3.67	5.4
S128	405310	4654-S128_S32_L001	Primary.0.PD1	56,211,073	1.2	81.78	1.92	6.25	3.78	6.27
S129	405140	4654-S129_S33_L001	Primary.20.Iso	42,645,815	0.83	80.77	2.41	5.25	4.46	7.11
S130	520063	4654-S130_S34_L001	Primary.20.Iso	46,422,235	0.9	83.52	2.03	4.67	3.39	6.38
S131	405226	4654-S131_S35_L001	Primary.20.Iso	42,348,270	0.74	75.12	2.37	6.57	4.63	11.31
S132	405312	4654-S132_S36_L001	Primary.20.Iso	48,190,365	0.86	77.79	1.83	5.42	3.77	11.19
S133	405242	4654-S133_S37_L001	Primary.20.Iso	48,732,182	0.89	75.44	2.16	8.3	4.49	9.62
S134	405319	4654-S134_S38_L001	Primary.20.Iso	59,879,081	1.16	77.66	1.89	8.9	4.18	7.36
S135	405223	4654-S135_S39_L001	Primary.20.Iso	49,802,008	1	76.68	1.89	9.4	3.98	8.05
S136	405208	4654-S136_S40_L001	Primary.20.Iso	54,826,280	1.09	80.32	1.81	7.51	3.97	6.38
S137	405003	4654-S137_S41_L001	Primary.20.PD1	47,951,424	0.91	79.81	2.14	5.56	4.13	8.36
S138	405122	4654-S138_S42_L001	Primary.20.PD1	46,743,640	0.94	80.25	2.01	6.53	3.22	7.99
S139	405050	4654-S139_S43_L001	Primary.20.PD1	45,692,330	0.81	78.3	1.97	8.18	4.28	7.27
S140	405134	4654-S140_S44_L001	Primary.20.PD1	43,677,859	0.66	79.54	1.96	5.95	4.65	7.89
S141	405265	4654-S141_S45_L001	Primary.20.PD1	66,549,117	1.32	77.29	2.01	7.32	3.85	9.53
S142	405241	4654-S142_S46_L001	Primary.20.PD1	53,944,050	1.03	79.39	1.85	6.3	3.79	8.67
S143	405264	4654-S143_S47_L001	Primary.20.PD1	50,457,981	1.04	82.08	2.02	7.29	3.68	4.93
S144	405254A	4654-S144_S48_L001	Primary.20.PD1	56,253,733	0.93	78.61	1.76	7.84	4.28	7.52
S97	500595	4654-S97_S1_L001	Transplant.0.Iso	49,913,535	1.05	79.41	2.17	5.88	4.16	8.38
S98	500545	4654-S98_S2_L001	Transplant.0.Iso	60,674,257	1.08	73.62	1.98	6.15	4.12	14.13
S99	500551	4654-S99_S3_L001	Transplant.0.Iso	59,879,960	1.07	73.74	1.87	4.63	3.52	16.24
