## Supplementary Table 5 for "A single cell atlas reveals distinct immune landscapes in transplant and primary tumors that determine response or resistance to immunotherapy"

### Sheet: Sheet1
Reagent/Resource	Source	Catalogue Number
Antibodies
Anti-mouse CD45 (Clone 30-F11) BV605	Biolegend	103139
Anti-mouse CD45 (Clone 30-F11) APC-Cy7	Biolegend	103116
Anti-Mouse CD11b (M1/70)-148Nd	Fluidigm	3148003B
Anti-Mouse CD19 (6D5)-166Er	Fluidigm	3166015B
Anti-Mouse CD45 89Y	Fluidigm	3089005B
Anti-Mouse CX3CR1 (SA011F11)-164Dy A18	Fluidigm	3164023B
Anti-Mouse CD11c (N418)-142Nd	Fluidigm	3142003B
Anti-Human/Mouse CD44 (IM7)-171Yb	Fluidigm	3171003B
Anti-Mouse I-A/IE(M5/114.15.2)-209Bi	Fluidigm	3209006B
Anti-mouse CD335 (NKp46)	Biolegend	29A1.4
Anti-Mouse CD154/CD40 Ligand (MR1)-170Er	Fluidigm	3170011B
Anti-Mouse Ly-108 Monoclonal Antibody (13G3-19D)	ThermoFisher	14-1508-82
Anti-Mouse F4/80 (BM8)-146Nd	Fluidigm	3146008B
Anti-Mouse CD366/TIM-3 (RMT3-23)-162Dy	Fluidigm	3162029B
Anti-Mouse CD278 ICOS (7E.17G9) 176Yb	Fluidigm	3176014B
Anti-Mouse CD4 (RM4-5)-145Nd	Fluidigm	3145002B
Anti-Mouse CD62L(MEL-14)-160Gd	Fluidigm	3160008B
Anti-Mouse CD8a (53-6.7)-168Er	Fluidigm	3168003B
Anti-Mouse Ly-6C (HK1.4)-150Nd	Fluidigm	3150010B
Anti-Mouse Ly-6G (1A8)-141Pr	Fluidigm	3141008B
Anti-Mouse MHC Class I (28-14-8)- 144Nd	Fluidigm	3144016B
Anti-Mouse CD274/PD-L1 (10F.9G2)-153Eu	Fluidigm	3153016B
Anti-mouse CD124 (I015F8)	Biolegend	144802
Anti-mouse Siglec H antibody (Clone 551)	Biolegend	129602
Anti-mouse CD103 Antibody (Clone 2E7)	Biolegend	121402
Anti-mouse CD223/Lag3 Antibody (Clone C9B7W)	Biolegend	125202
Anti-Mouse CCR2	R&D Systems	MAB55381-100
Anti-Mouse CD3e (145-2C11)-152Sm	Fluidigm	3152004B
Anti-Mouse/Rat CD40 (HM40-3)-161Dy	Fluidigm	3161020B
Anti-Mouse CD206/MMR (C068C2)-169Tm	Fluidigm	3169021B
Anti-mouse Nos2 (clone 5C1B52)	Biolegend	690902
Anti-Mouse Bcl2 (10C4)	ThermoFisher	14-6992-82
Anti-Mouse CD152 antibody (Clone 9H10)	Biolegend	106202
Anti-mouse EOMES (clone dan11mag)	ThermoFisher	14-4875-82
Anti-Mouse CD279/PD-1 (29F.1A12)-159Tb	Fluidigm	3159024B
Anti-Human Ki-67(B56)-172Yb	Fluidigm	3172024B
Anti-Mouse Foxp3(FJK-16s)-158Gd	Fluidigm	3158003A
Anti-Human Granzyme B (GB11)-173Yb	Fluidigm	3173006B
TCF1/TCF7 (C63D9) Rabbit mAb	Cell Signaling	2203S
Rat, Anti-CD8a Primary Antibody (4SM15)	Invitrogen	14-0808-82
Bacterial and Virus Strains
Adeno-Cre	University of Iowa Viral Vector Core
Critical Commercial Assays
Maxpar X8 Antibody Labeling Kit, 155Gd	Fluidigm	201155A
Maxpar X8 Antibody Labeling Kit, 174Yb	Fluidigm	201174A
Maxpar X8 Antibody Labeling Kit, 156Gd	Fluidigm	201156A
Maxpar X8 Antibody Labeling Kit, 147Sm	Fluidigm	201147A
Maxpar X8 Antibody Labeling Kit, 143Nd	Fluidigm	201143A
Maxpar X8 Antibody Labeling Kit, 154Sm	Fluidigm	201154A
Maxpar X8 Antibody Labeling Kit, 165Ho	Fluidigm	201165A
Maxpar X8 Antibody Labeling Kit, 151Eu	Fluidigm	201151A
Maxpar X8 Antibody Labeling Kit, 167Er	Fluidigm	201167A
Maxpar X8 Antibody Labeling Kit, 149Sm	Fluidigm	201149A
Maxpar X8 Antibody Labeling Kit, 175Lu	Fluidigm	201175A
Foxp3 / Transcription Factor Staining Buffer Set	ThermoFisher	00-5523-00
ImmPRESS HRP Anti-Rat IgG Polymer Detection Kit	Vector Labs	MP-7404
Cell-ID 20-Plex Pd Barcoding Kit	Fluidigm	201060
Mouse Tumor Dissociation Kit	Miltenyi Biotec	130-096-730
Zombie Yellow Fixable Viability Kit	Biolegend	423103
Deposited Data
Bulk tumor RNA sequencing	This paper	GEO database, accession number GSE134273
Bulk tumor whole exome sequencing	This paper	Bioproject database, project number PRJNA556574
CD45+ single-cell RNA sequencing	This paper	SRA, accession number PRJNA556477
Mass cytometry	This paper	flowrepository.org ID FR-FCM-Z28C
Experimental Models: Cell Lines
p53/MCA tumor cell lines	Generated in-house	n/a
Experimental Models: Organisms/Strains
Mus musculus (mouse)/ B6.129P2-Trp53tm1Brn/J	Anton Berns	MGI Cat# 5293787, RRID:MGI:5293787
Software and Algorithms
Codes used for RNA-seq and scRNA-seq analysis	This paper	gitlab.oit.duke.edu Project ID 13688
CellRanger (2.1.1)	https://support.10xgenomics.com/single-cell-gene-expression/software/downloads/latest	n/a
Seurat (2.4)	https://satijalab.org/seurat/	n/a
Immgen	http://www.immgen.org/	n/a
Cytobank	https://cytobank.org/cytobank/	n/a
Other
Cell-ID Cisplatin 195	Fluidigm	201064
Cell-ID Intercalator-Ir—125 µM	Fluidigm	201192A
16% Formaldehyde Solution	Thermo Fisher	28906
RPMI 1640 Media	ThermoFisher	11875135
Fetal Bovine Serum, heat inactivated	ThermoFisher	16140071
Antibody Stabilizer	Candor	131 125
HBSS, no calcium, no magnesium, no phenol red	ThermoFisher	14175103
